# Congenital heart defects in Down syndrome are caused by increased dosage of DYRK1A

**DOI:** 10.1101/2023.09.18.558244

**Authors:** Eva Lana-Elola, Rifdat Aoidi, Miriam Llorian, Dorota Gibbins, Callan Buechsenschuetz, Claudio Bussi, Helen Flynn, Tegan Gilmore, Sheona Watson-Scales, Marie Haugsten Hansen, Darryl Hayward, Ok-Ryul Song, Véronique Brault, Yann Herault, Emmanuel Deau, Laurent Meijer, Ambrosius P. Snijders, Maximiliano Gutierrez, Elizabeth M. C. Fisher, Victor L. J. Tybulewicz

## Abstract

Down syndrome (DS), trisomy 21, is a gene dosage disorder which results in multiple phenotypes including congenital heart defects (CHD). This clinically important pathology is caused by a third copy of one or more of the ∼230 genes on human chromosome 21 (Hsa21), but the identity of the causative dosage-sensitive genes is unknown and hence pathological mechanisms remain obscure. We show that embryonic hearts from human fetuses with DS and mouse models of DS have reduced expression of mitochondrial respiration and cell proliferation genes correlating with CHD. Using systematic genetic mapping, we determine that three copies of the *Dyrk1a* gene, encoding a serine/threonine protein kinase, are required to cause CHD. Reducing *Dyrk1a* copy number from three to two reverses defects in proliferation and mitochondrial respiration in embryonic cardiomyocytes and rescues septation defects in DS hearts. Furthermore, treatment of pregnant mice with a DYRK1A inhibitor developed for clinical use partially reduces the incidence of CHD among Dp1Tyb embryos. Thus, increased dosage of DYRK1A is required to impair mitochondrial function and cause CHD in DS, revealing a therapeutic target for this common human condition.

**One Sentence Summary:** Increased dosage of DYRK1A causes mitochondrial dysfunction and congenital heart defects in Down syndrome and is ameliorated in utero by a drug.
