## Supplementary material for "Congenital heart defects in Down syndrome are caused by increased dosage of DYRK1A": Table S6

### Sheet: Readme
Detailed GSEA results of gene set Hallmark E2F_targets and Hypoxia_targets
Enrichment Score (ES)	The ES reflects the degree to which the genes in a gene set are overrepresented at the top or bottom of the entire ranked list of genes
Normalized Enrichment Score (NES)	The ES adjusted to account for differences in the gene set sizes and in correlations between gene sets and the expression data set
Nominal p-value	The nominal p-value estimates the statistical significance of a single gene set's enrichment score, based on the permutation-generated null distribution
FDR q-value	Nominal p-value corrected to adjust for multiple hypothesis testing.
E2F Targets_DS v control (human)
Columns	Meaning
Genes	Gene name
Rank in Gene List	Rank of the gene based on the gene differential expression with respect to the 2 genotypes
Running ES	Running Enrichment Score, representing the degree to which the gene in a geneset is over represented at the top or bottom of the ranked list
Leading Edge	Subset of genes that contribute most to the Enrichment Score
E2F Targets_Dp1Tyb v WT (mouse)
Columns	Meaning
Genes	Gene name
Rank in Gene List	Rank of the gene based on the gene differential expression with respect to the 2 genotypes
Running ES	Running Enrichment Score, representing the degree to which the gene in a geneset is over represented at the top or bottom of the ranked list
Leading Edge	Subset of genes that contribute most to the Enrichment Score
E2F Targets_Dp1TybDyrk1a+/+/- v WT (mouse)
Columns	Meaning
Genes	Gene name
Rank in Gene List	Rank of the gene based on the gene differential expression with respect to the 2 genotypes
Running ES	Running Enrichment Score, representing the degree to which the gene in a geneset is over represented at the top or bottom of the ranked list
Leading Edge	Subset of genes that contribute most to the Enrichment Score
Comparison of the leading edge genes in the E2F Targets geneset in human (DS v control) and mouse (Dp1Tyb v WT)
Genes in the leading edge Human DS vs control (human)	names of the genes that form the leading edge in DS v WT (human)
Genes in the leading edge Dp1Tyb vs WT (mouse)	names of the genes that form the leading edge in DpTyb v WT (mouse)
Common genes in leading edge in both comparisons	names of the genes in common from the human leading edge and the mouse leading edge
Hypoxia Targets_Dp1Tyb v WT (mouse)
Columns	Meaning
Genes	Gene name
Rank in Gene List	Rank of the gene based on the gene differential expression with respect to the 2 genotypes
Running ES	Running Enrichment Score, representing the degree to which the gene in a geneset is over represented at the top or bottom of the ranked list
Leading Edge	Subset of genes that contribute most to the Enrichment Score

### Sheet: E2F targets_DS v control
E2FTargets_DS v control (human)
GSEA results Summary
GeneSet	HALLMARK E2F TARGETS
Enrichment Score (ES)	-0.110416
Normalized Enrichment Score (NES)	-1.7733
Nominal p-value	0.0212766
FDR q-value	0.0385759
Genes	Rank in Gene List	Running ES	Leading Edge
CENPE	450	-0.0206022	No
SMC6	466	-0.0164068	No
PNN	545	-0.0158028	No
LUC7L3	916	-0.0318445	No
PSIP1	1069	-0.0354589	No
LYAR	1129	-0.0337718	No
BRMS1L	1252	-0.035676	No
NBN	1327	-0.0348439	No
DLGAP5	1343	-0.0306485	No
SYNCRIP	1534	-0.0364292	No
RAD50	1570	-0.0333739	No
SMC4	1873	-0.0455392	No
TRA2B	2001	-0.0477285	No
DEK	2244	-0.0564734	No
DSCC1	2363	-0.0581496	No
BRCA2	2366	-0.0532131	No
MRE11	2432	-0.051868	No
DEPDC1	2476	-0.0492688	No
HMMR	2487	-0.0447883	No
ANP32E	2545	-0.0429872	No
HELLS	2737	-0.0488248	No
ORC2	2919	-0.0540924	No
TIPIN	2945	-0.050467	No
LBR	2970	-0.0467847	No
SMC3	3004	-0.0436154	No
MKI67	3073	-0.0424413	No
CCP110	3170	-0.0428634	No
NASP	3278	-0.0439125	No
USP1	3324	-0.0414273	No
PDS5B	3332	-0.0367758	No
NAP1L1	3352	-0.0328084	No
IPO7	3492	-0.0356818	No
HNRNPD	3677	-0.0411204	No
MMS22L	3684	-0.0364119	No
DIAPH3	3694	-0.0318744	No
PLK4	3823	-0.0341207	No
BARD1	4014	-0.0399014	No
DCK	4030	-0.0357059	No
NUDT21	4081	-0.0335057	No
GSPT1	4203	-0.035353	No
TMPO	4218	-0.0311005	No
RFC3	4248	-0.0277032	No
CSE1L	4393	-0.0308616	No
MELK	4708	-0.043711	No
HMGB3	4800	-0.043848	No
ATAD2	5100	-0.0558423	No
RAD51C	5110	-0.0513049	No
RAD51AP1	5114	-0.0464254	No
MAD2L1	5417	-0.0585907	No
ING3	5681	-0.0685328	No
PAICS	5687	-0.0637673	No
RFC1	5768	-0.0632773	No
NOLC1	5771	-0.0583408	No
RAD1	5783	-0.0539174	No
MTHFD2	5806	-0.050121	No
EIF2S1	5901	-0.0504291	No
XPO1	5934	-0.0472027	No
SMC1A	6004	-0.0460856	No
CBX5	6007	-0.0411492	No
SPC25	6045	-0.0382079	No
SLBP	6237	-0.0440455	No
BRCA1	6255	-0.0399641	No
ZW10	6418	-0.0441486	No
CTCF	6434	-0.0399532	No
PPM1D	6532	-0.0404323	No
ASF1A	6616	-0.0401133	No
CDK1	6617	-0.0350628	No
AK2	6684	-0.0337746	No
NUP153	6852	-0.0382442	No
RBBP7	6865	-0.0338777	No
SRSF1	6875	-0.0293403	No
TOP2A	6957	-0.0289073	No
NME1	6990	-0.0256809	No
POLD3	7023	-0.0224546	No
CDKN3	7297	-0.0329668	No
CHEK1	7420	-0.034871	No
KIF4A	7677	-0.044414	No
PMS2	7710	-0.0411877	No
HMGB2	7751	-0.0384175	No
CIT	7953	-0.0448252	No
KPNA2	7959	-0.0400597	No
PSMC3IP	7965	-0.0352942	No
BUB1B	7974	-0.0306998	No
STAG1	8015	-0.0279295	No
MSH2	8019	-0.02305	No
PA2G4	8243	-0.0307119	No
EZH2	8352	-0.031818	No
CDKN1B	8400	-0.0294468	No
E2F8	8888	-0.0521582	No
PRKDC	8917	-0.0487039	No
RAD21	9087	-0.0532874	No
CTPS1	9301	-0.0603792	No
DNMT1	9488	-0.0659318	No
STMN1	9516	-0.0624205	No
RANBP1	9549	-0.0591942	No
ORC6	9607	-0.057393	No
MYC	9716	-0.0584991	No
WEE1	9798	-0.0580661	No
CNOT9	9836	-0.0551249	No
EED	10087	-0.0643259	No
PRDX4	10370	-0.0753511	No
NOP56	10741	-0.0913928	No
RPA3	10781	-0.0885655	No
UBE2T	10880	-0.0891016	No
CCNE1	10965	-0.0888396	No
TP53	11129	-0.0930811	No
RRM2	11342	-0.100116	No
PLK1	11352	-0.0955784	No
HUS1	11365	-0.091212	No
DCTPP1	11430	-0.0898099	No
AURKA	11668	-0.0982698	No
NUP107	11694	-0.0946444	No
TFRC	11700	-0.089879	No
CKS1B	11744	-0.0872797	No
PPP1R8	11975	-0.0953406	No
CDKN1A	12216	-0.103972	No
LMNB1	12241	-0.100289	No
NUP205	12286	-0.0977469	No
CDCA8	12293	-0.0930385	No
CKS2	12364	-0.0919784	No
PHF5A	12474	-0.0931416	No
TRIP13	12484	-0.0886041	No
ILF3	12557	-0.087658	No
PTTG1	12597	-0.0848308	No
GINS1	12683	-0.0846258	No
PRIM2	12849	-0.0889813	No
JPT1	13226	-0.105365	Yes
CHEK2	13271	-0.102823	Yes
NAA38	13301	-0.0994255	Yes
EXOSC8	13330	-0.0959711	Yes
WDR90	13343	-0.0916047	Yes
PRPS1	13363	-0.0876373	Yes
CCNB2	13408	-0.0850951	Yes
SRSF2	13425	-0.0809567	Yes
UBR7	13438	-0.0765902	Yes
SHMT1	13479	-0.07382	Yes
SSRP1	13498	-0.0697956	Yes
SPC24	13502	-0.0649161	Yes
TUBG1	13528	-0.0612907	Yes
TIMELESS	13546	-0.0572093	Yes
POP7	13620	-0.0563203	Yes
BIRC5	13803	-0.0616449	Yes
RAN	13882	-0.0610408	Yes
RPA2	14217	-0.0750303	Yes
TACC3	14218	-0.0699798	Yes
CDC20	14391	-0.0747344	Yes
PAN2	14394	-0.0697979	Yes
PCNA	14398	-0.0649184	Yes
RACGAP1	14481	-0.0645424	Yes
MXD3	14875	-0.0818953	Yes
GINS4	14906	-0.0785549	Yes
KIF2C	15091	-0.0839935	Yes
RFC2	15176	-0.0837315	Yes
CENPM	15321	-0.0868899	Yes
H2AFZ	15334	-0.0825235	Yes
GINS3	15347	-0.078157	Yes
POLE	15401	-0.0761278	Yes
DCLRE1B	15415	-0.0718184	Yes
POLD2	15421	-0.0670529	Yes
AURKB	15436	-0.0628005	Yes
DUT	15452	-0.0586051	Yes
MLH1	15470	-0.0545237	Yes
KIF18B	15517	-0.0520955	Yes
LIG1	15530	-0.0477291	Yes
SPAG5	15739	-0.0545358	Yes
ESPL1	15802	-0.0530197	Yes
HMGA1	15811	-0.0484252	Yes
UBE2S	15824	-0.0440588	Yes
CDC25B	15886	-0.0424856	Yes
CDK4	16034	-0.045815	Yes
MYBL2	16105	-0.0447549	Yes
POLD1	16107	-0.0397614	Yes
MCM4	16156	-0.0374472	Yes
DDX39A	16222	-0.0361021	Yes
CDCA3	16246	-0.0323628	Yes
CDC25A	16264	-0.0282814	Yes
KIF22	16350	-0.0280764	Yes
TK1	16458	-0.0291255	Yes
SNRPB	16627	-0.033652	Yes
H2AFX	16639	-0.0292286	Yes
MCM3	16714	-0.0283965	Yes
XRCC6	16755	-0.0256263	Yes
RPA1	16778	-0.0218299	Yes
MCM5	16910	-0.0242472	Yes
RNASEH2A	16976	-0.0229021	Yes
CDKN2C	17021	-0.0203598	Yes
SUV39H1	17070	-0.0180456	Yes
POLE4	17082	-0.0136222	Yes
ASF1B	17154	-0.0126191	Yes
TUBB	17186	-0.00933577	Yes
UNG	17250	-0.00787664	Yes
MCM2	17312	-0.00630351	Yes
POLA2	17353	-0.00353324	Yes
MCM6	17384	-0.00019292	Yes
TBRG4	17420	0.00286237	Yes
NCAPD2	17472	0.00500557	Yes
TCF19	17489	0.00914398	Yes
MCM7	17513	0.0128833	Yes

### Sheet: E2F targets_Dp1Tyb v WT
E2FTargets_Dp1Tyb v WT (mouse)
GSEA results Summary
GeneSet	HALLMARK E2F TARGETS
Enrichment Score (ES)	-0.474247
Normalized Enrichment Score (NES)	-7.53996
Nominal p-value	0
FDR q-value	0
Genes	Rank in Gene List	Running ES	Leading Edge
CDKN1A	1088	-0.0768595	No
TFRC	3213	-0.231813	No
NUDT21	3525	-0.250102	No
KPNA2	3841	-0.268692	No
POLD2	4597	-0.32045	No
WDR90	4936	-0.340774	No
PRDX4	5028	-0.342479	No
RNASEH2A	5050	-0.338908	No
NME1	5321	-0.354106	No
CCNE1	5351	-0.351137	No
XRCC6	5752	-0.376135	No
NOLC1	5819	-0.375955	No
RFC1	5854	-0.373364	No
PRKDC	6465	-0.414191	No
LYAR	6477	-0.409866	No
NAA38	6637	-0.416697	No
CENPM	6717	-0.417497	No
TK1	6782	-0.417167	No
MYC	6786	-0.412238	No
TP53	6787	-0.407084	No
PPM1D	6849	-0.406527	No
NBN	6878	-0.403483	No
CDC25A	7093	-0.41446	No
TUBG1	7206	-0.417748	No
HMGA1	7271	-0.417418	No
DCTPP1	7583	-0.435707	No
CHEK2	7628	-0.433869	No
PA2G4	7718	-0.435423	No
ESPL1	7862	-0.441048	No
POLD1	7902	-0.438833	No
RFC2	8086	-0.447473	No
NAP1L1	8113	-0.444278	No
MTHFD2	8229	-0.447792	No
SHMT1	8238	-0.443241	No
RAN	8330	-0.444946	No
CDKN3	8358	-0.441826	No
CDC25B	8539	-0.45024	No
TCF19	8703	-0.457373	No
UNG	8705	-0.452293	No
H2AFZ	8743	-0.449928	No
GINS4	8975	-0.462186	No
SNRPB	9136	-0.469092	Yes
ZW10	9164	-0.465973	Yes
AK2	9166	-0.460894	Yes
RANBP1	9184	-0.457021	Yes
DCK	9294	-0.460082	Yes
DDX39A	9301	-0.45538	Yes
GINS3	9306	-0.450527	Yes
SLBP	9350	-0.448614	Yes
RBBP7	9360	-0.444138	Yes
NUP153	9388	-0.441018	Yes
PMS2	9421	-0.438276	Yes
PSMC3IP	9433	-0.43395	Yes
RAD1	9494	-0.433318	Yes
EIF2S1	9630	-0.43834	Yes
POP7	9647	-0.434392	Yes
ORC2	9658	-0.429991	Yes
POLA2	9747	-0.43147	Yes
POLE4	9803	-0.430461	Yes
RFC3	9819	-0.426437	Yes
PDS5B	9903	-0.427539	Yes
MCM5	9953	-0.426078	Yes
CNOT9	9966	-0.421828	Yes
DUT	9971	-0.416975	Yes
PRIM2	9975	-0.412046	Yes
JPT1	10008	-0.409304	Yes
DCLRE1B	10227	-0.420582	Yes
SMC3	10288	-0.41995	Yes
RPA2	10371	-0.420977	Yes
RAD50	10392	-0.41733	Yes
CDK4	10399	-0.412628	Yes
CDK1	10403	-0.407699	Yes
NOP56	10422	-0.403901	Yes
TUBB	10544	-0.407868	Yes
ASF1B	10573	-0.404824	Yes
RPA1	10587	-0.400649	Yes
DNMT1	10687	-0.402957	Yes
PHF5A	10793	-0.405717	Yes
PLK1	10813	-0.401995	Yes
TBRG4	10860	-0.400308	Yes
PRPS1	10876	-0.396284	Yes
ASF1A	11038	-0.403266	Yes
SYNCRIP	11043	-0.398413	Yes
AURKB	11069	-0.395142	Yes
PSIP1	11206	-0.40024	Yes
H2AFX	11248	-0.398176	Yes
GSPT1	11278	-0.395207	Yes
BRMS1L	11305	-0.392012	Yes
USP1	11363	-0.391154	Yes
SMC1A	11379	-0.38713	Yes
SSRP1	11402	-0.383634	Yes
UBE2S	11434	-0.380816	Yes
MMS22L	11485	-0.379431	Yes
MCM2	11490	-0.374578	Yes
ORC6	11586	-0.376584	Yes
TRA2B	11599	-0.372334	Yes
IPO7	11636	-0.369893	Yes
TRIP13	11699	-0.369412	Yes
CTPS1	11729	-0.366443	Yes
ING3	11844	-0.369882	Yes
MKI67	11847	-0.364878	Yes
MRE11	11881	-0.362211	Yes
PAICS	12040	-0.368967	Yes
CDC20	12069	-0.365923	Yes
PCNA	12142	-0.366195	Yes
SRSF1	12143	-0.361041	Yes
TIPIN	12148	-0.356188	Yes
HELLS	12166	-0.352315	Yes
EED	12197	-0.349421	Yes
LBR	12210	-0.345171	Yes
E2F8	12236	-0.341901	Yes
TACC3	12245	-0.33735	Yes
CDCA3	12264	-0.333552	Yes
LUC7L3	12269	-0.328699	Yes
CBX5	12274	-0.323846	Yes
EXOSC8	12279	-0.318992	Yes
HMMR	12282	-0.313989	Yes
MCM4	12300	-0.310115	Yes
CENPE	12326	-0.306845	Yes
AURKA	12328	-0.301766	Yes
PNN	12364	-0.29925	Yes
RPA3	12419	-0.298166	Yes
DEPDC1	12428	-0.293614	Yes
PPP1R8	12429	-0.288459	Yes
POLD3	12446	-0.284511	Yes
MSH2	12447	-0.279356	Yes
MAD2L1	12557	-0.282418	Yes
TIMELESS	12561	-0.27749	Yes
RAD51AP1	12667	-0.28025	Yes
DLGAP5	12676	-0.275698	Yes
SUV39H1	12708	-0.27288	Yes
BRCA2	12711	-0.267877	Yes
HUS1	12742	-0.264983	Yes
LIG1	12750	-0.260356	Yes
KIF18B	12757	-0.255654	Yes
HNRNPD	12765	-0.251027	Yes
NUP205	12766	-0.245872	Yes
CKS1B	12768	-0.240793	Yes
NUP107	12778	-0.236317	Yes
MXD3	12797	-0.232519	Yes
POLE	12826	-0.229475	Yes
RAD51C	12856	-0.226507	Yes
WEE1	12865	-0.221955	Yes
CKS2	12878	-0.217705	Yes
MLH1	12897	-0.213907	Yes
DEK	12900	-0.208903	Yes
UBE2T	12908	-0.204276	Yes
MYBL2	12909	-0.199122	Yes
KIF22	12913	-0.194193	Yes
STAG1	12971	-0.193335	Yes
CSE1L	12977	-0.188557	Yes
SMC6	12978	-0.183403	Yes
BUB1B	12981	-0.178399	Yes
MCM3	12987	-0.173621	Yes
SPC24	13058	-0.173743	Yes
ATAD2	13066	-0.169116	Yes
CIT	13072	-0.164338	Yes
BIRC5	13075	-0.159335	Yes
CDCA8	13093	-0.155461	Yes
MCM7	13094	-0.150307	Yes
CCP110	13097	-0.145303	Yes
MCM6	13107	-0.140827	Yes
BRCA1	13110	-0.135823	Yes
RRM2	13123	-0.131573	Yes
ILF3	13170	-0.129886	Yes
LMNB1	13182	-0.12556	Yes
NCAPD2	13204	-0.121989	Yes
CCNB2	13207	-0.116985	Yes
DSCC1	13244	-0.114544	Yes
GINS1	13247	-0.10954	Yes
PAN2	13253	-0.104762	Yes
EZH2	13261	-0.100135	Yes
SPC25	13267	-0.0953574	Yes
BARD1	13269	-0.0902781	Yes
DIAPH3	13290	-0.0866311	Yes
SRSF2	13316	-0.083361	Yes
NASP	13320	-0.0784325	Yes
ANP32E	13324	-0.073504	Yes
KIF4A	13334	-0.0690278	Yes
PLK4	13356	-0.0654561	Yes
MELK	13381	-0.0621106	Yes
CHEK1	13384	-0.0571067	Yes
XPO1	13389	-0.0522536	Yes
STMN1	13406	-0.0483051	Yes
CTCF	13412	-0.0435273	Yes
KIF2C	13416	-0.0385988	Yes
TOP2A	13417	-0.0334442	Yes
SMC4	13419	-0.0283649	Yes
CDKN2C	13422	-0.0233611	Yes
RACGAP1	13433	-0.0189602	Yes
HMGB2	13434	-0.0138056	Yes
RAD21	13441	-0.00910324	Yes
TMPO	13454	-0.00485317	Yes
CDKN1B	13458	7.53235e-05	Yes

### Sheet: E2F targets_Dp1TybDyrk1aKO v WT
E2FTargets_Dp1TybDyrk1a+/+/- v WT (mouse)
GSEA results Summary
GeneSet	HALLMARK E2F TARGETS
Enrichment Score (ES)	0.0791304
Normalized Enrichment Score (NES)	1.31172
Nominal p-value	0.167323
FDR q-value	0.309793
Genes	Rank in Gene List	Running ES	Leading Edge
CDKN1A	116	-0.00320452	Yes
ANP32E	216	-0.00518399	Yes
CKS1B	302	-0.00615459	Yes
BRMS1L	500	-0.0151961	Yes
BARD1	639	-0.019986	Yes
RBBP7	718	-0.0204521	Yes
IPO7	719	-0.0152975	Yes
GINS4	928	-0.0251317	Yes
MAD2L1	1012	-0.0259582	Yes
EED	1084	-0.0259199	Yes
DEK	1442	-0.0464913	Yes
PSIP1	1492	-0.0448677	Yes
SMC1A	1632	-0.0497296	Yes
BIRC5	1640	-0.0450794	Yes
HNRNPD	1641	-0.0399248	Yes
CBX5	1704	-0.039238	Yes
DSCC1	1883	-0.0469103	Yes
RAD21	2000	-0.0501148	Yes
HMMR	2036	-0.0474823	Yes
TRIP13	2085	-0.0457867	Yes
PNN	2094	-0.0412085	Yes
HMGB2	2170	-0.0414585	Yes
POP7	2235	-0.0409158	Yes
DLGAP5	2275	-0.0385716	Yes
RNASEH2A	2292	-0.0345699	Yes
LYAR	2414	-0.0381348	Yes
SMC4	2435	-0.0344214	Yes
NUDT21	2460	-0.0309962	Yes
CHEK2	2560	-0.0329757	Yes
SMC3	2617	-0.0318565	Yes
SPC25	2636	-0.027999	Yes
LUC7L3	2637	-0.0228443	Yes
KIF4A	2688	-0.0212928	Yes
KPNA2	2796	-0.0238487	Yes
RANBP1	2802	-0.0190544	Yes
PCNA	2814	-0.0146924	Yes
POLE4	2909	-0.0163116	Yes
ORC2	2910	-0.0111569	Yes
PDS5B	2947	-0.00859653	Yes
SYNCRIP	2948	-0.00344189	Yes
RAN	2979	-0.000449102	Yes
XPO1	3017	0.00203925	Yes
NASP	3231	-0.00815525	Yes
POLD2	3423	-0.0167644	Yes
TFRC	3436	-0.0124745	Yes
PRPS1	3542	-0.0148863	Yes
ORC6	3573	-0.0118935	Yes
CENPE	3678	-0.0142333	Yes
NOLC1	3688	-0.00972723	Yes
DCK	3690	-0.00464466	Yes
CDKN1B	3723	-0.00179599	Yes
POLA2	3731	0.00285422	Yes
EIF2S1	3781	0.00447783	Yes
SMC6	3866	0.00357929	Yes
TK1	3944	0.00318518	Yes
H2AFZ	3997	0.00459261	Yes
CDCA3	4010	0.00888251	Yes
PA2G4	4017	0.0136048	Yes
SPC24	4046	0.0167417	Yes
PHF5A	4094	0.0185094	Yes
DUT	4171	0.0181874	Yes
MTHFD2	4178	0.0229096	Yes
TACC3	4180	0.0279922	Yes
UBE2T	4201	0.0317056	Yes
LMNB1	4257	0.0328969	Yes
RPA3	4283	0.03625	Yes
MKI67	4344	0.0370809	Yes
DIAPH3	4535	0.0285438	Yes
DEPDC1	4601	0.0290145	Yes
DCLRE1B	4611	0.0335205	Yes
PAICS	4683	0.0335588	Yes
DNMT1	4764	0.0329485	Yes
ING3	4809	0.0349324	Yes
TUBG1	4815	0.0397268	Yes
TIPIN	4879	0.0403415	Yes
MCM4	4899	0.044127	Yes
USP1	4901	0.0492096	Yes
EZH2	4943	0.0514097	Yes
GSPT1	5054	0.0486375	Yes
ATAD2	5236	0.040749	Yes
E2F8	5276	0.0430932	Yes
TRA2B	5277	0.0482479	Yes
RAD50	5321	0.0503039	Yes
UNG	5366	0.0522878	Yes
RFC1	5369	0.0572983	Yes
CDK1	5371	0.0623809	Yes
NAP1L1	5378	0.0671031	Yes
WEE1	5395	0.0711048	Yes
NME1	5409	0.0753226	Yes
MELK	5469	0.0762256	Yes
CDCA8	5509	0.0785699	Yes
GINS1	5627	0.0752933	Yes
CKS2	5824	0.0663238	Yes
PLK1	5840	0.0703976	Yes
JPT1	5883	0.0725256	Yes
SLBP	6060	0.0649974	Yes
PRDX4	6104	0.0670534	Yes
CCNE1	6108	0.0719918	Yes
MYC	6131	0.0755611	Yes
ZW10	6154	0.0791304	Yes
RACGAP1	6312	0.0729713	No
NUP107	6356	0.0750273	No
XRCC6	6440	0.0742008	No
ASF1B	6530	0.072942	No
BUB1B	6536	0.0777363	No
NAA38	6692	0.0717214	No
ILF3	6797	0.0693816	No
CDKN3	6864	0.0697802	No
LBR	7025	0.063405	No
ASF1A	7193	0.0565253	No
PLK4	7229	0.0591578	No
DDX39A	7466	0.0473059	No
CSE1L	7491	0.050731	No
RFC2	7540	0.0524267	No
RRM2	7569	0.0555636	No
AURKA	7690	0.0520708	No
CTPS1	7753	0.0527577	No
PRKDC	8062	0.0357173	No
STAG1	8102	0.0380615	No
MCM5	8118	0.0421352	No
MCM6	8213	0.0405161	No
CNOT9	8224	0.0449501	No
BRCA2	8233	0.0495283	No
RPA2	8313	0.04899	No
POLD3	8334	0.0527034	No
MMS22L	8660	0.034438	No
TCF19	8669	0.0390162	No
SRSF1	8696	0.0422972	No
TP53	8698	0.0473798	No
TOP2A	8716	0.0513094	No
PMS2	8851	0.0468077	No
UBE2S	8947	0.0451165	No
RPA1	9162	0.0348499	No
RAD51AP1	9171	0.0394281	No
STMN1	9208	0.0419885	No
PRIM2	9317	0.0393605	No
MCM2	9372	0.0406238	No
TBRG4	9416	0.0426798	No
PPM1D	9494	0.0422857	No
BRCA1	9507	0.0465756	No
LIG1	9725	0.0360928	No
HELLS	9816	0.0347619	No
SNRPB	9817	0.0399165	No
POLD1	10101	0.0246777	No
AK2	10108	0.0294	No
TUBB	10119	0.033834	No
DCTPP1	10160	0.0361062	No
CDC20	10260	0.0341267	No
TMPO	10342	0.0334444	No
HMGA1	10606	0.0196468	No
SSRP1	10674	0.0199733	No
RAD1	10708	0.0227499	No
GINS3	10815	0.020266	No
NCAPD2	10914	0.0183586	No
PSMC3IP	11096	0.0104701	No
EXOSC8	11107	0.0149041	No
CDKN2C	11340	0.00334041	No
KIF22	11362	0.00698175	No
NUP153	11408	0.00889361	No
CDK4	11537	0.00482436	No
ESPL1	11800	-0.00890117	No
CTCF	11859	-0.00792611	No
SHMT1	11870	-0.00349208	No
CHEK1	12001	-0.00770546	No
CCP110	12008	-0.0029832	No
CDC25B	12114	-0.00539503	No
NBN	12131	-0.00139338	No
AURKB	12150	0.00246415	No
MXD3	12277	-0.00146099	No
MYBL2	12280	0.00354953	No
KIF2C	12459	-0.00412281	No
MCM7	12556	-0.0058861	No
CDC25A	12591	-0.00318155	No
CIT	12654	-0.00249474	No
WDR90	12726	-0.00245648	No
MCM3	12746	0.00132899	No
NOP56	12837	-1.92725e-06	No
SUV39H1	12878	0.00227024	No
NUP205	12896	0.00619983	No
TIMELESS	12944	0.00796757	No
MSH2	12952	0.0126178	No
PPP1R8	13026	0.0125119	No
KIF18B	13062	0.0151444	No
H2AFX	13348	-0.000238545	No
MRE11	13425	-0.000560594	No
RAD51C	13457	0.00236013	No
MLH1	13490	0.0052088	No
SRSF2	13711	-0.00549014	No
CENPM	13737	-0.00213704	No
CCNB2	13745	0.00251317	No
RFC3	13823	0.00211906	No
POLE	13872	0.00381474	No
HUS1	13884	0.0081767	No
PAN2	14022	0.00345888	No

### Sheet: Leading edge comparison Hsa Mmu
Comparison of the leading edge genes in the E2F Targets geneset in human (DS v control) and mouse (Dp1Tyb v WT)
Genes in the leading edge Human DS vs control (human)	Genes in the leading edge Dp1Tyb vs WT (mouse)	Common genes in leading edge in both comparisons	72 genes in the leading edge E2Ftargets_Hallmark_Human DS v control
JPT1	SNRPB	JPT1	153 genes in the leading edge E2Ftargets_Hallmark_Mouse Dp1Tyb vs WT
EXOSC8	RANBP1	EXOSC8	49 genes in common between mouse and human
PRPS1	DDX39A	PRPS1
CCNB2	GINS3	CCNB2
SRSF2	SLBP	SRSF2
SSRP1	PMS2	SSRP1
SPC24	PSMC3IP	SPC24
TIMELESS	EIF2S1	TIMELESS
POP7	POP7	POP7
BIRC5	ORC2	BIRC5
RPA2	POLE4	RPA2
TACC3	RFC3	TACC3
CDC20	PDS5B	CDC20
PAN2	MCM5	PAN2
PCNA	CNOT9	PCNA
RACGAP1	DUT	RACGAP1
MXD3	PRIM2	MXD3
KIF2C	DCLRE1B	KIF2C
GINS3	CDK4	GINS3
POLE	CDK1	POLE
DCLRE1B	NOP56	DCLRE1B
AURKB	ASF1B	AURKB
DUT	RPA1	DUT
MLH1	DNMT1	MLH1
KIF18B	PHF5A	KIF18B
LIG1	PLK1	LIG1
UBE2S	SYNCRIP	UBE2S
CDK4	PSIP1	CDK4
MYBL2	H2AFX	MYBL2
MCM4	BRMS1L	MCM4
DDX39A	USP1	DDX39A
CDCA3	SMC1A	CDCA3
KIF22	UBE2S	KIF22
SNRPB	MCM2	SNRPB
H2AFX	ORC6	H2AFX
MCM3	TRA2B	MCM3
RPA1	TRIP13	RPA1
MCM5	CTPS1	MCM5
CDKN2C	MKI67	CDKN2C
SUV39H1	MRE11	SUV39H1
POLE4	PAICS	POLE4
ASF1B	CDC20	ASF1B
TUBB	PCNA	TUBB
MCM2	TIPIN	MCM2
POLA2	HELLS	POLA2
MCM6	EED	MCM6
TBRG4	LBR	TBRG4
NCAPD2	E2F8	NCAPD2
MCM7	CDCA3	MCM7
CHEK2	ZW10
NAA38	AK2
WDR90	DCK
UBR7	RBBP7
SHMT1	NUP153
TUBG1	RAD1
RAN	POLA2
GINS4	JPT1
RFC2	SMC3
CENPM	RPA2
H2AFZ	RAD50
POLD2	TUBB
SPAG5	TBRG4
ESPL1	PRPS1
HMGA1	ASF1A
CDC25B	AURKB
POLD1	GSPT1
CDC25A	SSRP1
TK1	MMS22L
XRCC6	IPO7
RNASEH2A	ING3
UNG	SRSF1
TCF19	TACC3
	LUC7L3
	CBX5
	EXOSC8
	HMMR
	MCM4
	CENPE
	AURKA
	PNN
	RPA3
	DEPDC1
	PPP1R8
	POLD3
	MSH2
	MAD2L1
	TIMELESS
	RAD51AP1
	DLGAP5
	SUV39H1
	BRCA2
	HUS1
	LIG1
	KIF18B
	HNRNPD
	NUP205
	CKS1B
	NUP107
	MXD3
	POLE
	RAD51C
	WEE1
	CKS2
	MLH1
	DEK
	UBE2T
	MYBL2
	KIF22
	STAG1
	CSE1L
	SMC6
	BUB1B
	MCM3
	SPC24
	ATAD2
	CIT
	BIRC5
	CDCA8
	MCM7
	CCP110
	MCM6
	BRCA1
	RRM2
	ILF3
	LMNB1
	NCAPD2
	CCNB2
	DSCC1
	GINS1
	PAN2
	EZH2
	SPC25
	BARD1
	DIAPH3
	SRSF2
	NASP
	ANP32E
	KIF4A
	PLK4
	MELK
	CHEK1
	XPO1
	STMN1
	CTCF
	KIF2C
	TOP2A
	SMC4
	CDKN2C
	RACGAP1
	HMGB2
	RAD21
	TMPO
	CDKN1B

### Sheet: Hypoxia Targets_Dp1Tyb v WT 
HYPOXIA Targets_Dp1Tyb v WT (mouse)
GSEA results Summary
Geneset	HALLMARK HYPOXIA TARGETS
Enrichment Score (ES)	-0.0675605
Normalized Enrichment Score (NES)	-1.02154
Nominal p-value	0.418033
FDR q-value	0.471866
Genes	Rank in Gene List	Running ES	Leading Edge
GAA	92	-0.00114371	No
PYGM	229	-0.00559894	No
CDKN1C	255	-0.00170013	No
SCARB1	260	0.00377917	No
ALDOC	362	0.00195811	No
P4HA1	518	-0.00392709	No
MAFF	578	-0.00258717	No
SLC2A5	597	0.00183847	No
GLRX	830	-0.00984186	No
HS3ST1	1041	-0.0198664	No
ACKR3	1051	-0.0147634	No
CDKN1A	1088	-0.0116925	No
TPBG	1108	-0.00734213	No
HDLBP	1120	-0.00238966	No
PDK3	1128	0.00286386	No
GYS1	1172	0.00540796	No
PKLR	1198	0.00930676	No
SDC4	1260	0.0104962	No
ERO1A	1426	0.00385835	No
TPST2	1427	0.0096387	No
SLC2A1	1450	0.0137633	No
AK4	1564	0.0110391	No
SLC25A1	1615	0.0130564	No
KDELR3	1649	0.0163531	No
ANXA2	1652	0.0219829	No
AMPD3	1664	0.0269354	No
PHKG1	1668	0.0324899	No
CASP6	1757	0.0316473	No
ZFP36	1793	0.0347934	No
NCAN	1844	0.0368107	No
FOSL2	1920	0.0369465	No
PLIN2	1953	0.0403184	No
EXT1	2005	0.0422604	No
ADM	2096	0.0412672	No
GPC4	2105	0.0464455	No
PGF	2157	0.0483875	No
XPNPEP1	2162	0.0538668	No
PRDX5	2271	0.0515189	No
B3GALT6	2289	0.0560198	No
SDC3	2431	0.0511883	No
PPP1R3C	2451	0.0555387	No
ATP7A	2561	0.0531155	No
DPYSL4	2572	0.0581432	No
HSPA5	2690	0.055118	No
SIAH2	2898	0.0453192	No
JUN	2948	0.0474117	No
EFNA3	2984	0.0505579	No
MIF	3042	0.0520484	No
KDM3A	3184	0.0472168	No
S100A4	3412	0.0359128	No
TGFB3	3432	0.0402632	No
LXN	3746	0.0224867	No
STBD1	3858	0.019913	No
CA12	3975	0.016963	No
PPP1R15A	3982	0.0222918	No
GALK1	4175	0.0136219	No
BCL2	4251	0.0137576	No
ENO2	4261	0.0188606	No
NAGK	4278	0.0234368	No
STC2	4320	0.0261314	No
MAP3K1	4403	0.0257403	No
CHST2	4518	0.0229409	No
ENO3	4729	0.0129163	No
PLAUR	4824	0.011622	No
HMOX1	4894	0.0122093	No
PGM2	5014	0.00903357	No
ANKZF1	5035	0.0133087	No
CSRP2	5092	0.0148744	No
GRHPR	5158	0.0157627	No
PPFIA4	5161	0.0213926	No
UGP2	5173	0.026345	No
PGM1	5203	0.0299428	No
TGFBI	5334	0.0259391	No
PKP1	5359	0.0299132	No
TES	5416	0.0314789	No
BHLHE40	5483	0.032292	No
BGN	5572	0.0314493	No
COL5A1	5577	0.0369286	No
WSB1	5757	0.0292372	No
ERRFI1	5777	0.0335875	No
TIPARP	5781	0.0391421	No
GPC3	5874	0.0379984	No
RRAGD	5957	0.0376073	No
BNIP3L	5977	0.0419577	No
ATF3	6030	0.0438244	No
SDC2	6123	0.0426807	No
CITED2	6406	0.0272373	No
LDHA	6464	0.0287277	No
FOS	6515	0.030745	No
P4HA2	6597	0.0304292	No
GPI	6970	0.00821222	No
ILVBL	6991	0.0124873	No
TNFAIP3	7040	0.0146551	No
PGK1	7045	0.0201344	No
TGM2	7062	0.0247106	No
GBE1	7082	0.029061	No
AKAP12	7163	0.0288204	No
NDST1	7175	0.0337729	No
VHL	7254	0.0336828	No
PFKFB3	7255	0.0394632	No
DCN	7265	0.0445661	No
IRS2	7320	0.0462824	No
SRPX	7458	0.0417519	No
EGFR	7538	0.0415866	No
ADORA2B	7541	0.0472164	No
LARGE1	7938	0.0231932	No
PAM	8029	0.0222	No
SELENBP1	8288	0.00856286	No
TPI1	8426	0.00403238	No
MYH9	8454	0.00778066	No
NDST2	8588	0.00355123	No
NOCT	8604	0.00820265	No
CAVIN1	8757	0.00254324	No
IER3	8764	0.00787202	No
PGAM2	8980	-0.00252886	No
PFKL	9026	-0.000135283	No
FAM162A	9149	-0.00353684	No
ANGPTL4	9247	-0.00505686	No
SLC6A6	9251	0.000497698	No
EFNA1	9319	0.00123552	No
HK2	9511	-0.00735908	No
LOX	9636	-0.0109112	No
CHST3	9662	-0.00701236	No
KIF5A	9885	-0.0179401	No
SLC37A4	9892	-0.0126113	No
DDIT3	10035	-0.0175181	No
FOXO3	10355	-0.0357462	No
ZNF292	10366	-0.0307184	No
RORA	10519	-0.0363778	No
GPC1	10606	-0.03707	No
DDIT4	10613	-0.0317412	No
NEDD4L	10648	-0.0285198	No
JMJD6	10668	-0.0241694	No
PIM1	10730	-0.02298	No
SERPINE1	10738	-0.0177265	No
KLF6	10781	-0.0151071	No
RBPJ	10784	-0.00947728	No
ALDOA	11184	-0.0337263	No
MT1E	11346	-0.040063	No
STC1	11442	-0.0414325	No
CP	11590	-0.0467156	No
GCK	11645	-0.0449994	No
SAP30	11680	-0.041778	No
F3	11725	-0.0393091	No
MT2A	11792	-0.038496	No
PFKP	11839	-0.0361777	No
INHA	12194	-0.05704	No
KLF7	12215	-0.0527648	No
PDK1	12229	-0.0479629	No
NDRG1	12261	-0.0445157	No
ETS1	12384	-0.0479172	No
HK1	12646	-0.0617801	Yes
CXCR4	12672	-0.0578813	Yes
PRKCA	12713	-0.0551114	Yes
DTNA	12732	-0.0506858	Yes
PPARGC1A	12735	-0.045056	Yes
GCNT2	12786	-0.0430387	Yes
DUSP1	12810	-0.0389894	Yes
NFIL3	12812	-0.0332843	Yes
VEGFA	12984	-0.0403737	Yes
CAV1	13018	-0.0370769	Yes
IGFBP3	13062	-0.0345328	Yes
VLDLR	13077	-0.0298062	Yes
MXI1	13120	-0.0271868	Yes
PNRC1	13122	-0.0214817	Yes
NR3C1	13237	-0.0242812	Yes
CAVIN3	13243	-0.0188771	Yes
CCNG2	13249	-0.0134731	Yes
BTG1	13260	-0.00844537	Yes
PDGFB	13285	-0.0044713	Yes
ENO1	13378	-0.00561501	Yes
KLHL24	13410	-0.00216777	Yes
CDKN1B	13458	7.52823e-05	Yes
